# Minimally disruptive optical control of protein tyrosine phosphatase 1B

**DOI:** 10.1101/776203

**Authors:** Akarawin Hongdusit, Peter H. Zwart, Banumathi Sankaran, Jerome M. Fox

## Abstract

Protein tyrosine phosphatases regulate a myriad of essential subcellular signaling events, yet they remain difficult to study in their native biophysical context. Here we develop a minimally disruptive optical approach to control protein tyrosine phosphatase 1B (PTP1B)—an important regulator of receptor tyrosine kinases and a therapeutic target for the treatment of diabetes, obesity, and cancer—and we use that approach to probe the intracellular function of this enzyme. Our conservative architecture for photocontrol, which consists of a protein-based light switch fused to an allosteric regulatory element, preserves the native structure, activity, and subcellular localization of PTP1B, affords changes in activity that match those elicited by post-translational modifications inside the cell, and permits experimental analyses of the molecular basis of optical modulation. Findings indicate, most strikingly, that small changes in the activity of PTP1B can cause large shifts in the phosphorylation states of its regulatory targets.
