## Supplementary Data 1 for "Minimally disruptive optical control of protein tyrosine phosphatase 1B"

### Sheet: Analysis of photoswitching
Figure	Experiment	Construct	Substrate	Substrate	Vo dark raw	SE Vo dark raw	Vo light raw	SE Vo light raw	DR	SE DR	Experimental Sets	Experimental replicates
	(type)			(mM)	μM/min	μM/min	μM/min	μM/min	(ratio)	(ratio)	(#)	(#)
N/A	Photoswitching	WT	E-PEP	0.12	0.0219883	0.000520211	0.0226625	0.00194939	0.968067	0.0308638	1	3
1f	Photoswitching	7.1(T406A)	E-PEP	0.12	0.044155	0.00501877	0.0201967	0.0018791	2.1782	0.0281279	1	3
1e	Photoswitching	7.1(T406A)	pNPP	M-M	M-M	M-M	M-M	M-M	2.48039	0.017685	1	3
1c	Photoswitching	WT	4-MU-P	0.5	0.708185	0.0250309	0.698965	0.0238307	1.0139	0.0286833	6	3
1c	Photoswitching	1	4-MU-P	0.5	0.38007	0.00927429	0.361328	0.00587711	1.05812	0.0700005	6	3
1c	Photoswitching	2	4-MU-P	0.5	0.39708	0.0145601	0.418251	0.00935887	0.944129	0.0519346	6	3
1c	Photoswitching	3	4-MU-P	0.5	0.705029	0.0089409	0.591437	0.00747004	1.19768	0.0525982	6	3
1c	Photoswitching	5	4-MU-P	0.5	1.09479	0.0176352	0.82882	0.010982	1.3286	0.0698857	6	3
1c	Photoswitching	6	4-MU-P	0.5	0.838839	0.0166768	0.715497	0.00691073	1.16946	0.03526	6	3
1c	Photoswitching	7	4-MU-P	0.5	0.849278	0.0318494	0.437988	0.0169449	1.88844	0.095965	6	3
1c	Photoswitching	8	4-MU-P	0.5	1.75	0.0199593	1.80877	0.0179916	0.96778	0.0173396	6	3
1c	Photoswitching	7.1	4-MU-P	0.5	1.06284	0.0513139	0.557287	0.0208916	1.88569	0.0718983	6	3
1c	Photoswitching	7.2	4-MU-P	0.5	0.646026	0.0173786	0.491454	0.018656	1.33315	0.0508825	6	3
1c	Photoswitching	7.3	4-MU-P	0.5	0.587426	0.0193329	0.452794	0.018276	1.31208	0.0477503	6	3
1c	Photoswitching	7.4	4-MU-P	0.5	0.382841	0.00912425	0.278911	0.00480118	1.36864	0.0325911	6	3
1c	Photoswitching	7.5	4-MU-P	0.5	0.354431	0.0175429	0.324757	0.0144687	1.08312	0.0289076	6	3
1c	Photoswitching	7.6	4-MU-P	0.5	0.604217	0.0148697	0.48668	0.0135886	1.24653	0.0291102	6	3
1c	Photoswitching	7.7	4-MU-P	0.5	1.05606	0.0327383	0.923389	0.0354411	1.15497	0.0260747	6	3
1c	Photoswitching	7.8	4-MU-P	0.5	0.325421	0.0142769	0.287879	0.0161978	1.17	0.0744031	6	3
1c	Photoswitching	7.9	4-MU-P	0.5	0.443339	0.0124921	0.454793	0.0132723	0.976233	0.0222803	6	3
1c	Photoswitching	7.1	4-MU-P	0.5	0.457483	0.017365	0.497231	0.0160886	0.918033	0.0428434	6	3
1c	Photoswitching	7.1(H296A)	4-MU-P	0.5	0.694878	0.0133259	0.323117	0.00674183	2.1806	0.148966	6	3
1c	Photoswitching	7.1(E297A)	4-MU-P	0.5	0.528235	0.0068642	0.285492	0.0051045	1.86872	0.104949	6	3
1c	Photoswitching	7.1(D298A)	4-MU-P	0.5	0.829033	0.011616	0.418465	0.00793302	1.99068	0.0625927	6	3
1c	Photoswitching	7.1(T406A)	4-MU-P	0.5	1.16535	0.0412771	0.532038	0.0229848	2.23656	0.143794	6	3
1c	Photoswitching	7.1(T407A)	4-MU-P	0.5	1.20997	0.0496549	0.636669	0.0335708	1.94693	0.0760339	6	3
1c	Photoswitching	7.1(T406A/T407A)	4-MU-P	0.5	1.23894	0.0162749	0.647878	0.0171569	1.64299	0.0639703	6	3
1c	Photoswitching	7.1(H296A/T406A)	4-MU-P	0.5	0.670773	0.0232366	0.398507	0.016309	1.48289	0.0414177	6	3
1c	Photoswitching	7.1 (G528A/N538E)	4-MU-P	0.5	2.13147	0.0135564	1.35016	0.0248446	1.59451	0.0733408	6	3
2a	Photoswitching	7.1 ΔJα	4-MU-P	0.5	0.619725	0.00482909	0.542803	0.00496712	1.1443	0.0318587	6	3
1c	Photoswitching	7.1(G528A)	4-MU-P	0.5	2.01521	0.0191402	1.20222	0.019275	1.68838	0.0734464	6	3
2a	Photoswitching	7.1(L408D)	4-MU-P	0.5	0.801074	0.0157486	0.753951	0.00719495	1.06408	0.0515853	6	3
1c	Photoswitching	7.1(L514A)	4-MU-P	0.5	1.80854	0.0243401	0.986222	0.00890162	1.83583	0.057453	6	3
2a	Photoswitching	7.1(I532E)	4-MU-P	0.5	1.1092	0.0157583	0.987109	0.0131758	1.12646	0.0368521	6	3
2a	Photoswitching	7.1(I539E)	4-MU-P	0.5	0.637335	0.0152014	0.574828	0.00853088	1.105	0.0304186	6	3
1c	Photoswitching	7.1(S286A)	4-MU-P	0.5	1.75484	0.0213383	0.798821	0.00657968	2.19793	2.19793	6	3
1c	Photoswitching	7.1(D289A)	4-MU-P	0.5	1.9092	0.0163118	1.05834	0.0106616	1.81348	1.81348	6	3
1c	Photoswitching	7.1(K292A)	4-MU-P	0.5	1.0103	0.0207491	0.514141	0.00947969	1.97078	1.97078	6	3
1c	Photoswitching	7.1(E293A)	4-MU-P	0.5	1.82418	0.0211938	0.970216	0.0143512	1.88705	1.88705	6	3
1c	Photoswitching	7.1(S286A/K292A)	4-MU-P	0.5	0.749794	0.0105979	0.345233	0.00924302	2.21205	0.146501	6	3
1c	Photoswitching	7.1(S286A/T406A)	4-MU-P	0.5	0.899388	0.017942	0.431681	0.0124864	2.10037	0.0556665	6	3
1c	Photoswitching	7.1(K292A/T406A)	4-MU-P	0.5	0.646249	0.0177591	0.332629	0.00869591	1.94252	0.0336101	6	3
1c	Photoswitching	7.1(S286A/K292A/T406A)	4-MU-P	0.5	0.640117	0.0153588	0.352077	0.00941539	1.82268	0.0241709	6	3
2a	Photoswitching	7.1(Y152A/Y153A)	4-MU-P	0.5	0.453772	0.003909	0.319499	0.00330318	1.42275	0.0307151	6	3
2a	Photoswitching	7.1(C450M)	4-MU-P	0.5	1.7274	0.0113308	1.6504	0.0147591	1.04878	0.0251405	6	3
3b	Photoswitching	PTP1BPS*	4-MU-P	0.5	1.13881	0.00452754	0.674972	0.00721783	1.68582	0.0350432	6	3
3b	Photoswitching	*L514A	4-MU-P	0.5	0.996286	0.0649036	0.601192	0.0293449	1.65493	0.0665464	6	3
3b	Photoswitching	*G528A/N538E	4-MU-P	0.5	1.22913	0.0917215	0.800955	0.0557236	1.53531	0.0575724	6	3
3c	Photoswitching	PTP1BPS*	pNPP	M-M	M-M	M-M	M-M	M-M	2.03459	0.0392085	1	3
S1b, S1c	Photoswitching	LOV2-PTP1B1	4-MU-P	0.5	0.61763	0.0191013	0.582143	0.00635872	1.06096	0.0347984	6	3
S1b, S1c	Photoswitching	LOV2-PTP1B2	4-MU-P	0.5	0.537716	0.0331222	0.506195	0.0186134	1.06227	0.0762059	6	3
S1b, S1c	Photoswitching	LOV2-PTP1B3	4-MU-P	0.5	0.177027	0.00161724	0.164211	0.00580213	1.07805	0.0393436	6	3
S1b, S1c	Photoswitching	LOV2-PTP1B4	4-MU-P	0.5	0.378487	0.00129349	0.324091	0.00950275	1.16784	0.0344744	6	3
S1b, S1c	Photoswitching	LOV2-PTP1B5	4-MU-P	0.5	0.156734	0.00365518	0.146394	0.00502566	1.07063	0.0444329	6	3
*M-M denotes a full Mechaelis-Menten analysis. DR is based on the ratio of kcats between dark and light states.
