## Supplementary Data 2 for "Minimally disruptive optical control of protein tyrosine phosphatase 1B"

### Sheet: Kinetic analyses
Figure	Experiment	Construct	State	pNPP	Inhibitor	Inhibitor	Vo	SD	SE	Experimental Sets	Replicates (n)
	(type)			mM	(name)	μM	μM/min	μM/min	μM/min	#	(#)
1e	Kinetics	PTP1BPS	Dark	0	N/A	N/A	0	0	0	N/A	N/A
1e	Kinetics	PTP1BPS	Dark	0.2	N/A	N/A	3.49474	0.134438	0.0548842	1	3
1e	Kinetics	PTP1BPS	Dark	0.5	N/A	N/A	6.41016	0.0557053	0.0227416	1	3
1e	Kinetics	PTP1BPS	Dark	1	N/A	N/A	8.45971	0.339216	0.138484	1	3
1e	Kinetics	PTP1BPS	Dark	2.5	N/A	N/A	11.4414	0.361778	0.147695	1	3
1e	Kinetics	PTP1BPS	Dark	5	N/A	N/A	11.8143	0.573406	0.234092	1	3
1e	Kinetics	PTP1BPS	Dark	10	N/A	N/A	11.3776	0.379866	0.155079	1	3
1e	Kinetics	PTP1BPS	Dark	15	N/A	N/A	12.4262	0.904036	0.369071	1	3
1e	Kinetics	PTP1BPS	Light	0	N/A	N/A	0	0	0	N/A	N/A
1e	Kinetics	PTP1BPS	Light	0.2	N/A	N/A	1.4452	0.0684653	0.0279508	1	3
1e	Kinetics	PTP1BPS	Light	0.5	N/A	N/A	2.30606	0.163689	0.0668259	1	3
1e	Kinetics	PTP1BPS	Light	1	N/A	N/A	3.74625	0.0737496	0.0301081	1	3
1e	Kinetics	PTP1BPS	Light	2.5	N/A	N/A	4.38313	0.252858	0.103229	1	3
1e	Kinetics	PTP1BPS	Light	5	N/A	N/A	4.87112	0.0740884	0.0302465	1	3
1e	Kinetics	PTP1BPS	Light	10	N/A	N/A	4.83108	0.241585	0.0986269	1	3
1e	Kinetics	PTP1BPS	Light	15	N/A	N/A	4.60961	0.494081	0.201708	1	3
S4a	Kinetics	PTP1B(1-281)	N/A	0	N/A	N/A	0	0	0	N/A	N/A
S4a	Kinetics	PTP1B(1-281)	N/A	0.2	N/A	N/A	0.705545	0.0447416	0.0258316	1	3
S4a	Kinetics	PTP1B(1-281)	N/A	0.5	N/A	N/A	1.49901	0.060219	0.0347675	1	3
S4a	Kinetics	PTP1B(1-281)	N/A	1	N/A	N/A	1.79322	0.0581823	0.0335915	1	3
S4a	Kinetics	PTP1B(1-281)	N/A	2.5	N/A	N/A	1.95152	0.153452	0.0885953	1	3
S4a	Kinetics	PTP1B(1-281)	N/A	5	N/A	N/A	2.52133	0.14334	0.0827572	1	3
S4a	Kinetics	PTP1B(1-281)	N/A	10	N/A	N/A	2.14628	0.0247363	0.0142815	1	3
S4a	Kinetics	PTP1B(1-281)	N/A	15	N/A	N/A	2.8565	0.0991632	0.0572519	1	3
S4a	Kinetics	PTP1B(1-321)	N/A	0	N/A	N/A	0	0	0	N/A	N/A
S4a	Kinetics	PTP1B(1-321)	N/A	0.2	N/A	N/A	1.76072	0.254902	0.147168	1	3
S4a	Kinetics	PTP1B(1-321)	N/A	0.5	N/A	N/A	4.01318	0.345655	0.199564	1	3
S4a	Kinetics	PTP1B(1-321)	N/A	1	N/A	N/A	5.79034	0.13388	0.0772959	1	3
S4a	Kinetics	PTP1B(1-321)	N/A	2.5	N/A	N/A	5.86034	0.288128	0.166351	1	3
S4a	Kinetics	PTP1B(1-321)	N/A	5	N/A	N/A	7.51287	0.168902	0.0975156	1	3
S4a	Kinetics	PTP1B(1-321)	N/A	10	N/A	N/A	6.33189	0.333942	0.192802	1	3
S4a	Kinetics	PTP1B(1-321)	N/A	15	N/A	N/A	7.85195	0.583007	0.336599	1	3
N/A	Kinetics	PTP1B(1-293)	N/A	0	N/A	N/A	0	0	0	N/A	N/A
N/A	Kinetics	PTP1B(1-293)	N/A	0.2	N/A	N/A	1.04999	0.0692656	0.0399905	1	3
N/A	Kinetics	PTP1B(1-293)	N/A	0.5	N/A	N/A	1.35718	0.12441	0.0718281	1	3
N/A	Kinetics	PTP1B(1-293)	N/A	1	N/A	N/A	1.70289	0.134976	0.0779282	1	3
N/A	Kinetics	PTP1B(1-293)	N/A	2.5	N/A	N/A	1.80073	0.0677103	0.0390925	1	3
N/A	Kinetics	PTP1B(1-293)	N/A	5	N/A	N/A	2.40015	0.0776297	0.0448195	1	3
N/A	Kinetics	PTP1B(1-293)	N/A	10	N/A	N/A	2.20098	0.236921	0.136787	1	3
N/A	Kinetics	PTP1B(1-293)	N/A	15	N/A	N/A	2.60977	0.111104	0.0641459	1	3
N/A	Kinetics	PTP1B(1-296)	N/A	0	N/A	N/A	0	0	0	N/A	N/A
N/A	Kinetics	PTP1B(1-296)	N/A	0.2	N/A	N/A	1.3994	0.0416652	0.0240554	1	3
N/A	Kinetics	PTP1B(1-296)	N/A	0.5	N/A	N/A	1.88155	0.0851167	0.0491422	1	3
N/A	Kinetics	PTP1B(1-296)	N/A	1	N/A	N/A	2.34496	0.179912	0.103872	1	3
N/A	Kinetics	PTP1B(1-296)	N/A	2.5	N/A	N/A	2.50214	0.182061	0.105113	1	3
N/A	Kinetics	PTP1B(1-296)	N/A	5	N/A	N/A	3.32389	0.0961944	0.0555379	1	3
N/A	Kinetics	PTP1B(1-296)	N/A	10	N/A	N/A	3.22133	0.0794269	0.0458572	1	3
N/A	Kinetics	PTP1B(1-296)	N/A	15	N/A	N/A	3.71451	0.181445	0.104758	1	3
3c	Kinetics	PTP1BPS*	Dark	0	N/A	N/A	0	0	0	N/A	N/A
3c	Kinetics	PTP1BPS*	Dark	0.2	N/A	N/A	1.64264	0.0606623	0.0350234	1	3
3c	Kinetics	PTP1BPS*	Dark	0.5	N/A	N/A	3.58058	0.244439	0.141127	1	3
3c	Kinetics	PTP1BPS*	Dark	1	N/A	N/A	5.27803	0.194765	0.112448	1	3
3c	Kinetics	PTP1BPS*	Dark	2.5	N/A	N/A	8.10611	0.590918	0.341167	1	3
3c	Kinetics	PTP1BPS*	Dark	5	N/A	N/A	8.49224	0.338891	0.195659	1	3
3c	Kinetics	PTP1BPS*	Dark	10	N/A	N/A	8.21647	0.597309	0.344857	1	3
3c	Kinetics	PTP1BPS*	Dark	15	N/A	N/A	8.66366	0.148654	0.0858256	1	3
3c	Kinetics	PTP1BPS*	Light	0	N/A	N/A	0	0	0	N/A	N/A
3c	Kinetics	PTP1BPS*	Light	0.2	N/A	N/A	1.00701	0.0583963	0.0337151	1	3
3c	Kinetics	PTP1BPS*	Light	0.5	N/A	N/A	1.79304	0.137534	0.0794051	1	3
3c	Kinetics	PTP1BPS*	Light	1	N/A	N/A	2.75125	0.0497104	0.0287003	1	3
3c	Kinetics	PTP1BPS*	Light	2.5	N/A	N/A	4.17417	0.352572	0.203558	1	3
3c	Kinetics	PTP1BPS*	Light	5	N/A	N/A	4.15666	0.0912474	0.0526817	1	3
3c	Kinetics	PTP1BPS*	Light	10	N/A	N/A	4.56331	0.285359	0.164752	1	3
3c	Kinetics	PTP1BPS*	Light	15	N/A	N/A	3.83959	0.442019	0.2552	1	3
S5b	Inhibition	PTP1B(1-405)	N/A	0	DPM-1001	0	0	0	0	N/A	N/A
S5b	Inhibition	PTP1B(1-405)	N/A	0.5	DPM-1001	0	4.5966	0.0472676	0.02729	1	3
S5b	Inhibition	PTP1B(1-405)	N/A	1.5	DPM-1001	0	6.57351	0.110978	0.064073	1	3
S5b	Inhibition	PTP1B(1-405)	N/A	2.5	DPM-1001	0	7.95729	0.228566	0.131962	1	3
S5b	Inhibition	PTP1B(1-405)	N/A	5	DPM-1001	0	9.49696	0.312663	0.180516	1	3
S5b	Inhibition	PTP1B(1-405)	N/A	10	DPM-1001	0	9.64858	0.298592	0.172392	1	3
S5b	Inhibition	PTP1B(1-405)	N/A	15	DPM-1001	0	9.55516	0.37609	0.217136	1	3
S5b	Inhibition	PTP1B(1-405)	N/A	0	DPM-1001	20	0	0	0	N/A	N/A
S5b	Inhibition	PTP1B(1-405)	N/A	0.5	DPM-1001	20	2.76383	0.0826702	0.0477296	1	3
S5b	Inhibition	PTP1B(1-405)	N/A	1.5	DPM-1001	20	4.43056	0.101412	0.0585504	1	3
S5b	Inhibition	PTP1B(1-405)	N/A	2.5	DPM-1001	20	5.46146	0.286051	0.165151	1	3
S5b	Inhibition	PTP1B(1-405)	N/A	5	DPM-1001	20	7.21041	0.169792	0.0980297	1	3
S5b	Inhibition	PTP1B(1-405)	N/A	10	DPM-1001	20	7.70103	0.271245	0.156603	1	3
S5b	Inhibition	PTP1B(1-405)	N/A	15	DPM-1001	20	7.72986	0.0806599	0.046569	1	3
S5b	Inhibition	PTP1B(1-405)	N/A	0	DPM-1001	40	0	0	0	N/A	N/A
S5b	Inhibition	PTP1B(1-405)	N/A	0.5	DPM-1001	40	2.10237	0.0611412	0.0352999	1	3
S5b	Inhibition	PTP1B(1-405)	N/A	1.5	DPM-1001	40	3.20427	0.0576873	0.0333058	1	3
S5b	Inhibition	PTP1B(1-405)	N/A	2.5	DPM-1001	40	4.15562	0.179618	0.103702	1	3
S5b	Inhibition	PTP1B(1-405)	N/A	5	DPM-1001	40	5.18278	0.0531433	0.0306823	1	3
S5b	Inhibition	PTP1B(1-405)	N/A	10	DPM-1001	40	5.94835	0.275629	0.159135	1	3
S5b	Inhibition	PTP1B(1-405)	N/A	15	DPM-1001	40	6.23023	0.139293	0.080421	1	3
S5b	Inhibition	PTP1B(1-405)	N/A	0	DPM-1001	60	0	0	0	N/A	N/A
S5b	Inhibition	PTP1B(1-405)	N/A	0.5	DPM-1001	60	2.00948	0.187684	0.108359	1	3
S5b	Inhibition	PTP1B(1-405)	N/A	1.5	DPM-1001	60	2.59139	0.166959	0.0963937	1	3
S5b	Inhibition	PTP1B(1-405)	N/A	2.5	DPM-1001	60	3.64898	0.140598	0.0811742	1	3
S5b	Inhibition	PTP1B(1-405)	N/A	5	DPM-1001	60	4.49089	0.101282	0.0584749	1	3
S5b	Inhibition	PTP1B(1-405)	N/A	10	DPM-1001	60	5.31091	0.265919	0.153528	1	3
S5b	Inhibition	PTP1B(1-405)	N/A	15	DPM-1001	60	5.58105	0.020406	0.0117814	1	3
S5b	Inhibition	PTP1BPS*	Dark	0	DPM-1001	0	0	0	0	N/A	N/A
S5b	Inhibition	PTP1BPS*	Dark	0.5	DPM-1001	0	3.74935	0.10239	0.0591148	1	3
S5b	Inhibition	PTP1BPS*	Dark	1.5	DPM-1001	0	6.42456	0.109874	0.0634359	1	3
S5b	Inhibition	PTP1BPS*	Dark	2.5	DPM-1001	0	7.42342	0.27393	0.158154	1	3
S5b	Inhibition	PTP1BPS*	Dark	5	DPM-1001	0	8.54294	0.173912	0.100408	1	3
S5b	Inhibition	PTP1BPS*	Dark	10	DPM-1001	0	8.53654	0.189104	0.109179	1	3
S5b	Inhibition	PTP1BPS*	Dark	15	DPM-1001	0	8.65399	0.284762	0.164408	1	3
S5b	Inhibition	PTP1BPS*	Dark	0	DPM-1001	20	0	0	0	N/A	N/A
S5b	Inhibition	PTP1BPS*	Dark	0.5	DPM-1001	20	2.01481	0.0157739	0.00910709	1	3
S5b	Inhibition	PTP1BPS*	Dark	1.5	DPM-1001	20	3.58385	0.0859559	0.0496267	1	3
S5b	Inhibition	PTP1BPS*	Dark	2.5	DPM-1001	20	4.45993	0.0622843	0.0359598	1	3
S5b	Inhibition	PTP1BPS*	Dark	5	DPM-1001	20	6.17951	0.130845	0.0755436	1	3
S5b	Inhibition	PTP1BPS*	Dark	10	DPM-1001	20	6.64291	0.286657	0.165501	1	3
S5b	Inhibition	PTP1BPS*	Dark	15	DPM-1001	20	6.74168	0.334564	0.19316	1	3
S5b	Inhibition	PTP1BPS*	Dark	0	DPM-1001	40	0	0	0	N/A	N/A
S5b	Inhibition	PTP1BPS*	Dark	0.5	DPM-1001	40	1.81141	0.0293578	0.0169498	1	3
S5b	Inhibition	PTP1BPS*	Dark	1.5	DPM-1001	40	2.69176	0.0480569	0.0277457	1	3
S5b	Inhibition	PTP1BPS*	Dark	2.5	DPM-1001	40	3.3671	0.0712728	0.0411494	1	3
S5b	Inhibition	PTP1BPS*	Dark	5	DPM-1001	40	4.09957	0.0736969	0.0425489	1	3
S5b	Inhibition	PTP1BPS*	Dark	10	DPM-1001	40	4.71939	0.203248	0.117345	1	3
S5b	Inhibition	PTP1BPS*	Dark	15	DPM-1001	40	4.7984	0.136588	0.0788589	1	3
S5b	Inhibition	PTP1BPS*	Dark	0	DPM-1001	60	0	0	0	N/A	N/A
S5b	Inhibition	PTP1BPS*	Dark	0.5	DPM-1001	60	1.60747	0.013336	0.00769954	1	3
S5b	Inhibition	PTP1BPS*	Dark	1.5	DPM-1001	60	2.4339	0.0505542	0.0291875	1	3
S5b	Inhibition	PTP1BPS*	Dark	2.5	DPM-1001	60	3.11618	0.0418056	0.0241365	1	3
S5b	Inhibition	PTP1BPS*	Dark	5	DPM-1001	60	3.58705	0.0168232	0.00971286	1	3
S5b	Inhibition	PTP1BPS*	Dark	10	DPM-1001	60	3.96129	0.181267	0.104654	1	3
S5b	Inhibition	PTP1BPS*	Dark	15	DPM-1001	60	4.20954	0.229774	0.13266	1	3
S5c	Inhibition	PTP1B(1-321)	N/A	0	DPM-1001	0	0	0	0	N/A	N/A
S5c	Inhibition	PTP1B(1-321)	N/A	0.5	DPM-1001	0	7.26226	0.675249	0.389855	1	3
S5c	Inhibition	PTP1B(1-321)	N/A	1.5	DPM-1001	0	10.016	0.544677	0.314469	1	3
S5c	Inhibition	PTP1B(1-321)	N/A	2.5	DPM-1001	0	10.0463	0.435922	0.25168	1	3
S5c	Inhibition	PTP1B(1-321)	N/A	5	DPM-1001	0	11.6579	0.690349	0.398573	1	3
S5c	Inhibition	PTP1B(1-321)	N/A	10	DPM-1001	0	12.4935	0.644208	0.371934	1	3
S5c	Inhibition	PTP1B(1-321)	N/A	15	DPM-1001	0	12.9702	0.611497	0.353048	1	3
S5c	Inhibition	PTP1B(1-321)	N/A	0	DPM-1001	100	0	0	0	N/A	N/A
S5c	Inhibition	PTP1B(1-321)	N/A	0.5	DPM-1001	100	6.5498	0.106998	0.0617753	1	3
S5c	Inhibition	PTP1B(1-321)	N/A	1.5	DPM-1001	100	8.89489	0.421623	0.243424	1	3
S5c	Inhibition	PTP1B(1-321)	N/A	2.5	DPM-1001	100	9.72497	0.117541	0.0678621	1	3
S5c	Inhibition	PTP1B(1-321)	N/A	5	DPM-1001	100	10.8951	0.408971	0.23612	1	3
S5c	Inhibition	PTP1B(1-321)	N/A	10	DPM-1001	100	11.7287	0.224253	0.129472	1	3
S5c	Inhibition	PTP1B(1-321)	N/A	15	DPM-1001	100	12.5891	0.35966	0.20765	1	3
S5c	Inhibition	PTP1B(1-321)	N/A	0	DPM-1001	200	0	0	0	N/A	N/A
S5c	Inhibition	PTP1B(1-321)	N/A	0.5	DPM-1001	200	5.18293	0.19286	0.111348	1	3
S5c	Inhibition	PTP1B(1-321)	N/A	1.5	DPM-1001	200	7.3033	0.156799	0.090528	1	3
S5c	Inhibition	PTP1B(1-321)	N/A	2.5	DPM-1001	200	8.21296	0.27419	0.158304	1	3
S5c	Inhibition	PTP1B(1-321)	N/A	5	DPM-1001	200	9.84434	0.29967	0.173015	1	3
S5c	Inhibition	PTP1B(1-321)	N/A	10	DPM-1001	200	10.4389	0.235235	0.135813	1	3
S5c	Inhibition	PTP1B(1-321)	N/A	15	DPM-1001	200	11.1959	0.13326	0.0769376	1	3
S5c	Inhibition	PTP1B(1-321)	N/A	0	DPM-1001	400	0	0	0	N/A	N/A
S5c	Inhibition	PTP1B(1-321)	N/A	0.5	DPM-1001	400	3.47172	0.0812628	0.0469171	1	3
S5c	Inhibition	PTP1B(1-321)	N/A	1.5	DPM-1001	400	5.67167	0.0415995	0.0240175	1	3
S5c	Inhibition	PTP1B(1-321)	N/A	2.5	DPM-1001	400	6.64039	0.212709	0.122808	1	3
S5c	Inhibition	PTP1B(1-321)	N/A	5	DPM-1001	400	8.27703	0.343428	0.198278	1	3
S5c	Inhibition	PTP1B(1-321)	N/A	10	DPM-1001	400	9.77177	0.196443	0.113416	1	3
S5c	Inhibition	PTP1B(1-321)	N/A	15	DPM-1001	400	11.1639	0.154706	0.0893197	1	3
S5c	Inhibition	PTP1BPS	Dark	0	DPM-1001	0	0	0	0	N/A	N/A
S5c	Inhibition	PTP1BPS	Dark	0.5	DPM-1001	0	10.7472	0.0788872	0.0455455	1	3
S5c	Inhibition	PTP1BPS	Dark	1.5	DPM-1001	0	15.5388	0.0876558	0.0506081	1	3
S5c	Inhibition	PTP1BPS	Dark	2.5	DPM-1001	0	16.3676	0.163976	0.0946714	1	3
S5c	Inhibition	PTP1BPS	Dark	5	DPM-1001	0	17.2808	1.03916	0.599957	1	3
S5c	Inhibition	PTP1BPS	Dark	10	DPM-1001	0	17.5443	0.513726	0.2966	1	3
S5c	Inhibition	PTP1BPS	Dark	15	DPM-1001	0	16.8916	0.275316	0.158954	1	3
S5c	Inhibition	PTP1BPS	Dark	0	DPM-1001	100	0	0	0	N/A	N/A
S5c	Inhibition	PTP1BPS	Dark	0.5	DPM-1001	100	5.56707	0.532631	0.307515	1	3
S5c	Inhibition	PTP1BPS	Dark	1.5	DPM-1001	100	8.96321	0.283672	0.163778	1	3
S5c	Inhibition	PTP1BPS	Dark	2.5	DPM-1001	100	9.97873	0.225481	0.130181	1	3
S5c	Inhibition	PTP1BPS	Dark	5	DPM-1001	100	10.995	0.567583	0.327694	1	3
S5c	Inhibition	PTP1BPS	Dark	10	DPM-1001	100	11.8258	0.163333	0.0943002	1	3
S5c	Inhibition	PTP1BPS	Dark	15	DPM-1001	100	12.2703	0.225016	0.129913	1	3
S5c	Inhibition	PTP1BPS	Dark	0	DPM-1001	200	0	0	0	N/A	N/A
S5c	Inhibition	PTP1BPS	Dark	0.5	DPM-1001	200	4.76727	0.13125	0.0757775	1	3
S5c	Inhibition	PTP1BPS	Dark	1.5	DPM-1001	200	6.85185	0.0894003	0.0516153	1	3
S5c	Inhibition	PTP1BPS	Dark	2.5	DPM-1001	200	7.59434	0.247978	0.14317	1	3
S5c	Inhibition	PTP1BPS	Dark	5	DPM-1001	200	8.32257	0.111719	0.064501	1	3
S5c	Inhibition	PTP1BPS	Dark	10	DPM-1001	200	9.39815	0.0935471	0.0540094	1	3
S5c	Inhibition	PTP1BPS	Dark	15	DPM-1001	200	9.74149	0.24186	0.139638	1	3
S5c	Inhibition	PTP1BPS	Dark	0	DPM-1001	400	0	0	0	N/A	N/A
S5c	Inhibition	PTP1BPS	Dark	0.5	DPM-1001	400	2.97948	0.0969496	0.0559739	1	3
S5c	Inhibition	PTP1BPS	Dark	1.5	DPM-1001	400	4.47973	0.0447122	0.0258146	1	3
S5c	Inhibition	PTP1BPS	Dark	2.5	DPM-1001	400	4.91241	0.0401868	0.0232019	1	3
S5c	Inhibition	PTP1BPS	Dark	5	DPM-1001	400	5.62838	0.187286	0.10813	1	3
S5c	Inhibition	PTP1BPS	Dark	10	DPM-1001	400	7.15741	0.102161	0.0589827	1	3
S5c	Inhibition	PTP1BPS	Dark	15	DPM-1001	400	7.63163	0.192933	0.11139	1	3
