## Supplementary Data 3 for "Minimally disruptive optical control of protein tyrosine phosphatase 1B"

### Sheet: Analysis of reversibility
Figure	Experiment	Construct	Exposure	pNPP	Vo	SE	Experimental Sets	Experimental Replicates
	(type)			mM	μM/min	μM/min	#	(#)
S4c	Kinetics	PTP1B(1-321)	0X	5	0.130673	0.00670685	1	3
S4c	Kinetics	PTP1B(1-321)	1X	5	0.112095	0.00965145	1	3
S4c	Kinetics	PTP1B(1-321)	1X	5	0.120863	0.00142152	1	3
S4c	Kinetics	PTP1B(1-321)	3X	5	0.119657	0.00785802	1	3
S4c	Kinetics	PTP1B(1-321)	4X	5	0.108429	0.00679986	1	3
S4c	Kinetics	PTP1B(1-321)	5X	5	0.129975	0.00108835	1	3
S4c	Kinetics	PTP1B(1-321)	6X	5	0.136441	0.00344396	1	3
S4c	Kinetics	PTP1B(1-321)	7X	5	0.124908	0.00205742	1	3
S4c	Kinetics	7.1(T406A)	0X	5	0.173581	0.0102487	1	3
S4c	Kinetics	7.1(T406A)	1X	5	0.159129	0.00229984	1	3
S4c	Kinetics	7.1(T406A)	1X	5	0.143232	0.00321683	1	3
S4c	Kinetics	7.1(T406A)	3X	5	0.159534	0.00547743	1	3
S4c	Kinetics	7.1(T406A)	4X	5	0.143294	0.00497384	1	3
S4c	Kinetics	7.1(T406A)	5X	5	0.1494	0.00427907	1	3
S4c	Kinetics	7.1(T406A)	6X	5	0.149113	0.00140998	1	3
S4c	Kinetics	7.1(T406A)	7X	5	0.147621	0.000481443	1	3
