## Supplementary Data 4 for "Minimally disruptive optical control of protein tyrosine phosphatase 1B"

### Sheet: CD
Figure	Experiment	Construct	Δ222	SE Δ222	k222	SE k222	Experimental Sets	Experimental Replicates
	(type)				(1/s)	k	#	(#)
N/A	CD	LOV2	0.418755	0.00155326	0.0187085	0.000248911	2	3
N/A	CD	PTP1B WT	0.0044719	0.000960513	N/A	N/A	2	3
2c,2g	CD	PTP1B+LOV2	0.13704	0.00248176	0.0204353	0.000315902	2	3
2c	CD	3.7	0.0825136	0.00104949	0.0322103	0.000630938	2	3
2c	CD	3.6	0.0959105	0.000788775	0.027088	0.000414243	2	3
2c	CD	3.8	0.0226334	0.000956598	0.0303788	0.00146781	2	3
2c	CD	7.1	0.110367	0.00200148	0.0288779	0.000193535	2	3
2c,2g	CD	7.1(T406A)	0.0925699	0.00102594	0.0323107	0.000467203	2	3
2c	CD	7.1(L408D)	0.0316968	0.001107	0.0236604	0.000606573	2	3
2c,2g	CD	7.1(G528A/N538E)	0.0834138	0.000874947	0.0290531	0.000437988	2	3
2c,2g	CD	7.1(I532E)	0.0270367	0.000873702	0.0352279	0.000631347	2	3
2c	CD	7.1 (Y152A/Y153A)	0.0949277	0.00118085	0.0319788	0.000408421	2	3
2c	CD	7.1 (C450M)	0.00231005	0.00250692	N/A	N/A	2	3
2c	CD	7.1(S286A)	0.113598	0.00096651	0.027561	0.000213173	2	3
2c	CD	7.1(K292A)	0.113389	0.00156846	0.0237738	0.000322143	2	3
