## Supplementary Data 5 for "Minimally disruptive optical control of protein tyrosine phosphatase 1B"

### Sheet: W fluorescence
Figure	Experiment	Construct	k	SE	Experimental Sets	Experimental Replicates
	(type)		(1/s)	k	#	(#)
2g	W Fluorescence	7.1(T406A/W491F)	0.0284562	0.0014403	2	3
2g	W Fluorescence	7.1(T406A)	0.0285967	0.00109656	2	3
2g	W Fluorescence	7.1(G528A/N538E/W491F)	0.0197447	0.00128676	2	3
2g	W Fluorescence	7.1(G528A/N538E)	0.0192503	0.0010564	2	3
2g	W Fluorescence	7.1(I532E)	0.020516	0.000790498	2	3
2g	W Fluorescence	7.1(I532E/W491F)	0.0218032	0.000968045	2	3
2g	W Fluorescence	LOV2/PTP1B	0.0153818	0.000802466	2	3
2g	W Fluorescence	LOV2(W491F)	ND	N/A	2	3
