## Supplementary Data 6 for "Minimally disruptive optical control of protein tyrosine phosphatase 1B"

### Sheet: Analysis of photoswitching
Figure	Experiment	Construct	Substrate	Substrate	Vo dark raw	SE Vo dark raw	Vo light raw	SE Vo light raw	DR	SE DR	Experimental Sets	Experimental replicates
	(type)			(mM)	μM/min	μM/min	μM/min	μM/min	(ratio)	(ratio)	(#)	(#)
1c	Photoswitching	WT	E-PEP	0.12	0.0219883	0.000520211	0.0226625	0.00194939	0.968067	0.0308638	1	3
	Photoswitching	7.1(T406A)	E-PEP	0.12	0.044155	0.00501877	0.0201967	0.0018791	2.1782	0.0281279	1	3
	Photoswitching	7.1(T406A)	pNPP	M-M	M-M	M-M	M-M	M-M	2.48039	0.017685	1	6
	Photoswitching	WT	4-MU-P	0.5	0.708185	0.0250309	0.698965	0.0238307	1.01319	0.0497569	3	18
	Photoswitching	1	4-MU-P	0.5	0.38007	0.00927429	0.361328	0.00587711	1.05187	0.0308468	3	18
	Photoswitching	2	4-MU-P	0.5	0.39708	0.0145601	0.418251	0.00935887	0.949381	0.0407818	3	18
	Photoswitching	3	4-MU-P	0.5	0.705029	0.0089409	0.591437	0.00747004	1.19206	0.0213358	3	18
	Photoswitching	5	4-MU-P	0.5	1.09479	0.0176352	0.82882	0.010982	1.3209	0.0275509	3	18
	Photoswitching	6	4-MU-P	0.5	0.838839	0.0166768	0.715497	0.00691073	1.17239	0.0259131	3	18
	Photoswitching	7	4-MU-P	0.5	0.849278	0.0318494	0.437988	0.0169449	1.86414	0.156566	3	18
	Photoswitching	8	4-MU-P	0.5	1.75	0.0199593	1.80877	0.0179916	0.967507	0.0146418	3	18
	Photoswitching	7.1	4-MU-P	0.5	1.06284	0.0513139	0.557287	0.0208916	1.90716	0.116576	3	18
	Photoswitching	7.2	4-MU-P	0.5	0.646026	0.0173786	0.491454	0.018656	1.31452	0.0611596	3	18
	Photoswitching	7.3	4-MU-P	0.5	0.587426	0.0193329	0.452794	0.018276	1.29734	0.067565	3	18
	Photoswitching	7.4	4-MU-P	0.5	0.382841	0.00912425	0.278911	0.00480118	1.37263	0.0403547	3	18
	Photoswitching	7.5	4-MU-P	0.5	0.354431	0.0175429	0.324757	0.0144687	1.09137	0.072679	3	18
	Photoswitching	7.6	4-MU-P	0.5	0.604217	0.0148697	0.48668	0.0135886	1.24151	0.0462073	3	18
	Photoswitching	7.7	4-MU-P	0.5	1.05606	0.0327383	0.923389	0.0354411	1.14367	0.0564259	3	18
	Photoswitching	7.8	4-MU-P	0.5	0.325421	0.0142769	0.287879	0.0161978	1.13041	0.0806532	3	18
	Photoswitching	7.9	4-MU-P	0.5	0.443339	0.0124921	0.454793	0.0132723	0.974816	0.0395446	3	18
	Photoswitching	7.1	4-MU-P	0.5	0.457483	0.017365	0.497231	0.0160886	0.920062	0.04589	3	18
	Photoswitching	7.1(H296A)	4-MU-P	0.5	0.694878	0.0133259	0.323117	0.00674183	2.15055	0.0609451	3	18
	Photoswitching	7.1(E297A)	4-MU-P	0.5	0.528235	0.0068642	0.285492	0.0051045	1.85026	0.0408963	3	18
	Photoswitching	7.1(D298A)	4-MU-P	0.5	0.829033	0.011616	0.418465	0.00793302	1.98113	0.0467021	3	18
	Photoswitching	7.1(T406A)	4-MU-P	0.5	1.16535	0.0412771	0.532038	0.0229848	2.19034	0.122365	3	18
	Photoswitching	7.1(T407A)	4-MU-P	0.5	1.20997	0.0496549	0.636669	0.0335708	1.90047	0.126983	3	18
	Photoswitching	7.1(T406A/T407A)	4-MU-P	0.5	1.23894	0.0162749	0.647878	0.0171569	1.91231	0.0565292	3	18
	Photoswitching	7.1(H296A/T406A)	4-MU-P	0.5	0.670773	0.0232366	0.398507	0.016309	1.68322	0.090251	3	18
	Photoswitching	7.1 (G528A/N538E)	4-MU-P	0.5	2.13147	0.0135564	1.35016	0.0248446	1.57868	0.0307359	3	18
	Photoswitching	7.1 ΔJα	4-MU-P	0.5	0.619725	0.00482909	0.542803	0.00496712	1.14171	0.0137223	3	18
	Photoswitching	7.1(G528A)	4-MU-P	0.5	2.01521	0.0191402	1.20222	0.019275	1.67623	0.0312364	3	18
	Photoswitching	7.1(L408D)	4-MU-P	0.5	0.801074	0.0157486	0.753951	0.00719495	1.0625	0.023219	3	18
	Photoswitching	7.1(L514A)	4-MU-P	0.5	1.80854	0.0243401	0.986222	0.00890162	1.8338	0.0297166	3	18
	Photoswitching	7.1(I532E)	4-MU-P	0.5	1.1092	0.0157583	0.987109	0.0131758	1.12369	0.0219048	3	18
	Photoswitching	7.1(I539E)	4-MU-P	0.5	0.637335	0.0152014	0.574828	0.00853088	1.10874	0.0311464	3	18
	Photoswitching	7.1(S286A)	4-MU-P	0.5	1.75484	0.0213383	0.798821	0.00657968	2.19679	0.0322638	3	18
	Photoswitching	7.1(D289A)	4-MU-P	0.5	1.9092	0.0163118	1.05834	0.0106616	1.80395	0.0238284	3	18
	Photoswitching	7.1(K292A)	4-MU-P	0.5	1.0103	0.0207491	0.514141	0.00947969	1.96502	0.0542342	3	18
	Photoswitching	7.1(E293A)	4-MU-P	0.5	1.82418	0.0211938	0.970216	0.0143512	1.88018	0.0353644	3	18
	Photoswitching	7.1(S286A/K292A)	4-MU-P	0.5	0.749794	0.0105979	0.345233	0.00924302	2.17185	0.0657532	3	18
	Photoswitching	7.1(S286A/T406A)	4-MU-P	0.5	0.899388	0.017942	0.431681	0.0124864	2.08345	0.0732067	3	18
	Photoswitching	7.1(K292A/T406A)	4-MU-P	0.5	0.646249	0.0177591	0.332629	0.00869591	1.94285	0.0736908	3	18
	Photoswitching	7.1(S286A/K292A/T406A)	4-MU-P	0.5	0.640117	0.0153588	0.352077	0.00941539	1.81812	0.0653221	3	18
	Photoswitching	7.1(Y152A/Y153A)	4-MU-P	0.5	0.453772	0.003909	0.319499	0.00330318	1.42026	0.0191127	3	18
	Photoswitching	7.1(C450M)	4-MU-P	0.5	1.7274	0.0113308	1.6504	0.0147591	1.04665	0.0116079	3	18
	Photoswitching	TC-PTP1	4-MU-P	0.5	0.955813	0.0193476	0.80274	0.0133987	1.19069	0.0312392	3	18
	Photoswitching	TC-PTP2	4-MU-P	0.5	0.980177	0.0230012	0.894879	0.0152511	1.09532	0.0317665	3	18
	Photoswitching	TC-PTP3	4-MU-P	0.5	0.94558	0.0156779	0.788316	0.0118359	1.19949	0.0268303	3	18
	Photoswitching	TC-PTP4	4-MU-P	0.5	0.627962	0.011913	0.594751	0.00386584	1.05584	0.0211733	3	18
	Photoswitching	TC-PTP5	4-MU-P	0.5	0.656294	0.0131385	0.649109	0.0120189	1.01107	0.027571	3	18
	Photoswitching	TC-PTP6	4-MU-P	0.5	0.503471	0.011403	0.547884	0.0149067	0.918937	0.0325312	3	18
	Photoswitching	TC-PTP7	4-MU-P	0.5	0.870125	0.0195664	0.98524	0.00576632	0.88316	0.0205212	3	18
	Photoswitching	TC-PTPCrossover	4-MU-P	0.5	1.24034	0.0312519	0.962701	0.0118644	1.28839	0.0361379	3	18
	Photoswitching	TC-PTPCrossover + E loop	4-MU-P	0.5	1.60573	0.0218867	1.0962	0.0197941	1.46481	0.0331397	3	18
	Photoswitching	7.1(T406A) + ER anchor	4-MU-P	0.5	1.13881	0.00452754	0.674972	0.00721783	1.6872	0.0192487	3	18
	Photoswitching	7.1(T406A/L514A) + ER anchor	4-MU-P	0.5	0.996286	0.0649036	0.601192	0.0293449	1.65718	0.1349	3	18
	Photoswitching	7.1(T406A/G528A/N538E) + ER anchor	4-MU-P	0.5	1.22913	0.0917215	0.800955	0.0557236	1.53457	0.156563	3	18
	Photoswitching	7.1(T406A) + ER anchor	pNPP	M-M	M-M	M-M	M-M	M-M	2.03459	0.0392085	1	3
	Photoswitching	TC-PTPCrossover + E loop	pNPP	M-M	M-M	M-M	M-M	M-M	1.95101	0.0467863	1	3
*M-M denotes a full Mechaelis-Menten analysis. DR is based on the ratio of kcats between dark and light states.

### Sheet: Kinetic analyses
Figure	Experiment	Construct	State	pNPP	Vo	SD	SE	Experimental Sets	Replicates (n)
	(type)			mM	μM/min	μM/min	μM/min	#	(#)
	Kinetics	7.1(T406A)	Dark	0	0	0	0	N/A	N/A
	Kinetics	7.1(T406A)	Dark	0.2	3.49474	0.134438	0.0548842	1	6
	Kinetics	7.1(T406A)	Dark	0.5	6.41016	0.0557053	0.0227416	1	6
	Kinetics	7.1(T406A)	Dark	1	8.45971	0.339216	0.138484	1	6
	Kinetics	7.1(T406A)	Dark	2.5	11.4414	0.361778	0.147695	1	6
	Kinetics	7.1(T406A)	Dark	5	11.8143	0.573406	0.234092	1	6
	Kinetics	7.1(T406A)	Dark	10	11.3776	0.379866	0.155079	1	6
	Kinetics	7.1(T406A)	Dark	15	12.4262	0.904036	0.369071	1	6
	Kinetics	7.1(T406A)	Light	0	0	0	0	N/A	N/A
	Kinetics	7.1(T406A)	Light	0.2	1.4452	0.0684653	0.0279508	1	6
	Kinetics	7.1(T406A)	Light	0.5	2.30606	0.163689	0.0668259	1	6
	Kinetics	7.1(T406A)	Light	1	3.74625	0.0737496	0.0301081	1	6
	Kinetics	7.1(T406A)	Light	2.5	4.38313	0.252858	0.103229	1	6
	Kinetics	7.1(T406A)	Light	5	4.87112	0.0740884	0.0302465	1	6
	Kinetics	7.1(T406A)	Light	10	4.83108	0.241585	0.0986269	1	6
	Kinetics	7.1(T406A)	Light	15	4.60961	0.494081	0.201708	1	6
	Kinetics	PTP1B(1-281)	N/A	0	0	0	0	N/A	N/A
	Kinetics	PTP1B(1-281)	N/A	0.2	0.705545	0.0447416	0.0258316	1	3
	Kinetics	PTP1B(1-281)	N/A	0.5	1.49901	0.060219	0.0347675	1	3
	Kinetics	PTP1B(1-281)	N/A	1	1.79322	0.0581823	0.0335915	1	3
	Kinetics	PTP1B(1-281)	N/A	2.5	1.95152	0.153452	0.0885953	1	3
	Kinetics	PTP1B(1-281)	N/A	5	2.52133	0.14334	0.0827572	1	3
	Kinetics	PTP1B(1-281)	N/A	10	2.14628	0.0247363	0.0142815	1	3
	Kinetics	PTP1B(1-281)	N/A	15	2.8565	0.0991632	0.0572519	1	3
	Kinetics	PTP1B(1-321)	N/A	0	0	0	0	N/A	N/A
	Kinetics	PTP1B(1-321)	N/A	0.2	1.76072	0.254902	0.147168	1	3
	Kinetics	PTP1B(1-321)	N/A	0.5	4.01318	0.345655	0.199564	1	3
	Kinetics	PTP1B(1-321)	N/A	1	5.79034	0.13388	0.0772959	1	3
	Kinetics	PTP1B(1-321)	N/A	2.5	5.86034	0.288128	0.166351	1	3
	Kinetics	PTP1B(1-321)	N/A	5	7.51287	0.168902	0.0975156	1	3
	Kinetics	PTP1B(1-321)	N/A	10	6.33189	0.333942	0.192802	1	3
	Kinetics	PTP1B(1-321)	N/A	15	7.85195	0.583007	0.336599	1	3
	Kinetics	TC-PTP(1-281)	N/A	0	0	0	0	N/A	N/A
	Kinetics	TC-PTP(1-281)	N/A	0.2	1.02116	0.0456222	0.02634	1	3
	Kinetics	TC-PTP(1-281)	N/A	0.5	1.15655	0.0376201	0.02172	1	3
	Kinetics	TC-PTP(1-281)	N/A	1	1.50603	0.0773187	0.04464	1	3
	Kinetics	TC-PTP(1-281)	N/A	2.5	1.69982	0.0904131	0.0522	1	3
	Kinetics	TC-PTP(1-281)	N/A	5	2.02026	0.0749285	0.04326	1	3
	Kinetics	TC-PTP(1-281)	N/A	10	1.78127	0.155261	0.08964	1	3
	Kinetics	TC-PTP(1-281)	N/A	15	2.13217	0.103507	0.05976	1	3
	Kinetics	TC-PTP(1-317)	N/A	0	0	0	0	N/A	N/A
	Kinetics	TC-PTP(1-317)	N/A	0.2	2.63613	0.0929072	0.05364	1	3
	Kinetics	TC-PTP(1-317)	N/A	0.5	2.97653	0.239958	0.13854	1	3
	Kinetics	TC-PTP(1-317)	N/A	1	3.84545	0.133437	0.07704	1	3
	Kinetics	TC-PTP(1-317)	N/A	2.5	4.04093	0.14622	0.08442	1	3
	Kinetics	TC-PTP(1-317)	N/A	5	5.12035	0.16451	0.09498	1	3
	Kinetics	TC-PTP(1-317)	N/A	10	4.16345	0.229878	0.13272	1	3
	Kinetics	TC-PTP(1-317)	N/A	15	5.39787	0.404676	0.23364	1	3
	Kinetics	PTP1B(1-293)	N/A	0	0	0	0	N/A	N/A
	Kinetics	PTP1B(1-293)	N/A	0.2	1.04999	0.0692656	0.0399905	1	3
	Kinetics	PTP1B(1-293)	N/A	0.5	1.35718	0.12441	0.0718281	1	3
	Kinetics	PTP1B(1-293)	N/A	1	1.70289	0.134976	0.0779282	1	3
	Kinetics	PTP1B(1-293)	N/A	2.5	1.80073	0.0677103	0.0390925	1	3
	Kinetics	PTP1B(1-293)	N/A	5	2.40015	0.0776297	0.0448195	1	3
	Kinetics	PTP1B(1-293)	N/A	10	2.20098	0.236921	0.136787	1	3
	Kinetics	PTP1B(1-293)	N/A	15	2.60977	0.111104	0.0641459	1	3
	Kinetics	PTP1B(1-296)	N/A	0	0	0	0	N/A	N/A
	Kinetics	PTP1B(1-296)	N/A	0.2	1.3994	0.0416652	0.0240554	1	3
	Kinetics	PTP1B(1-296)	N/A	0.5	1.88155	0.0851167	0.0491422	1	3
	Kinetics	PTP1B(1-296)	N/A	1	2.34496	0.179912	0.103872	1	3
	Kinetics	PTP1B(1-296)	N/A	2.5	2.50214	0.182061	0.105113	1	3
	Kinetics	PTP1B(1-296)	N/A	5	3.32389	0.0961944	0.0555379	1	3
	Kinetics	PTP1B(1-296)	N/A	10	3.22133	0.0794269	0.0458572	1	3
	Kinetics	PTP1B(1-296)	N/A	15	3.71451	0.181445	0.104758	1	3
	Kinetics	TC-PTP(1-292)	N/A	0	0	0	0	N/A	N/A
	Kinetics	TC-PTP(1-292)	N/A	0.2	1.17094	0.158048	0.0912489	1	3
	Kinetics	TC-PTP(1-292)	N/A	0.5	1.46986	0.078747	0.0454646	1	3
	Kinetics	TC-PTP(1-292)	N/A	1	1.97414	0.122974	0.0709991	1	3
	Kinetics	TC-PTP(1-292)	N/A	2.5	2.30297	0.249236	0.143896	1	3
	Kinetics	TC-PTP(1-292)	N/A	5	2.72912	0.182628	0.10544	1	3
	Kinetics	TC-PTP(1-292)	N/A	10	2.37478	0.253254	0.146216	1	3
	Kinetics	TC-PTP(1-292)	N/A	15	2.86967	0.207524	0.119814	1	3
	Kinetics	7.1(T406A) ER-bound	Dark	0	0	0	0	N/A	N/A
	Kinetics	7.1(T406A) ER-bound	Dark	0.2	1.64264	0.0606623	0.0350234	1	3
	Kinetics	7.1(T406A) ER-bound	Dark	0.5	3.58058	0.244439	0.141127	1	3
	Kinetics	7.1(T406A) ER-bound	Dark	1	5.27803	0.194765	0.112448	1	3
	Kinetics	7.1(T406A) ER-bound	Dark	2.5	8.10611	0.590918	0.341167	1	3
	Kinetics	7.1(T406A) ER-bound	Dark	5	8.49224	0.338891	0.195659	1	3
	Kinetics	7.1(T406A) ER-bound	Dark	10	8.21647	0.597309	0.344857	1	3
	Kinetics	7.1(T406A) ER-bound	Dark	15	8.66366	0.148654	0.0858256	1	3
	Kinetics	7.1(T406A) ER-bound	Light	0	0	0	0	N/A	N/A
	Kinetics	7.1(T406A) ER-bound	Light	0.2	1.00701	0.0583963	0.0337151	1	3
	Kinetics	7.1(T406A) ER-bound	Light	0.5	1.79304	0.137534	0.0794051	1	3
	Kinetics	7.1(T406A) ER-bound	Light	1	2.75125	0.0497104	0.0287003	1	3
	Kinetics	7.1(T406A) ER-bound	Light	2.5	4.17417	0.352572	0.203558	1	3
	Kinetics	7.1(T406A) ER-bound	Light	5	4.15666	0.0912474	0.0526817	1	3
	Kinetics	7.1(T406A) ER-bound	Light	10	4.56331	0.285359	0.164752	1	3
	Kinetics	7.1(T406A) ER-bound	Light	15	3.83959	0.442019	0.2552	1	3
	Kinetics	TC-PTPCrossover + E loop	Dark	0	0	0	0	N/A	N/A
	Kinetics	TC-PTPCrossover + E loop	Dark	0.2	3.59184	0.0743824	0.0429447	1	3
	Kinetics	TC-PTPCrossover + E loop	Dark	0.5	6.27628	0.406049	0.234433	1	3
	Kinetics	TC-PTPCrossover + E loop	Dark	1	7.16316	0.798548	0.461042	1	3
	Kinetics	TC-PTPCrossover + E loop	Dark	2.5	8.15541	0.285613	0.164899	1	3
	Kinetics	TC-PTPCrossover + E loop	Dark	5	8.25	0.579966	0.334844	1	3
	Kinetics	TC-PTPCrossover + E loop	Dark	10	8.50225	0.230473	0.133064	1	3
	Kinetics	TC-PTPCrossover + E loop	Dark	15	9.44169	0.498856	0.288015	1	3
	Kinetics	TC-PTPCrossover + E loop	Light	0	0	0	0	N/A	N/A
	Kinetics	TC-PTPCrossover + E loop	Light	0.2	1.90415	0.062001	0.0357963	1	3
	Kinetics	TC-PTPCrossover + E loop	Light	0.5	3.41241	0.307038	0.177269	1	3
	Kinetics	TC-PTPCrossover + E loop	Light	1	3.54404	0.214891	0.124067	1	3
	Kinetics	TC-PTPCrossover + E loop	Light	2.5	4.15866	0.435851	0.251639	1	3
	Kinetics	TC-PTPCrossover + E loop	Light	5	4.57808	0.311458	0.179821	1	3
	Kinetics	TC-PTPCrossover + E loop	Light	10	4.21922	0.0708098	0.040882	1	3
	Kinetics	TC-PTPCrossover + E loop	Light	15	4.78554	0.167423	0.0966617	1	3

### Sheet: Analysis of reversibility
Figure	Experiment	Construct	Exposure	Substrate	Vo	SE	Experimental Sets	Replicates (n)
	(type)				μM/min	μM/min	#	(#)
	Kinetics	7.1(T406A)	0X	4-MU-P	0.448406	0.0453604	1	3
	Kinetics	7.1(T406A)	1X	4-MU-P	0.31053	0.0497899	1	3
	Kinetics	7.1(T406A)	1X	4-MU-P	0.26379	0.010871	1	3
	Kinetics	7.1(T406A)	3X	4-MU-P	0.3119	0.0151039	1	3
	Kinetics	7.1(T406A)	4X	4-MU-P	0.252379	0.0296222	1	3
	Kinetics	7.1(T406A)	5X	4-MU-P	0.313218	0.0285252	1	3
	Kinetics	7.1(T406A)	6X	4-MU-P	0.265278	0.0169974	1	3
	Kinetics	7.1(T406A)	7X	4-MU-P	0.250909	0.0215355	1	3
	Kinetics	7.1(T406A)	8X	4-MU-P	0.239046	0.0181078	1	3
Figure	Experiment	Construct	Exposure	pNPP	Vo	SE	Experimental Sets	Replicates (n)
	(type)			mM	μM/min	μM/min	#	(#)
	Kinetics	PTP1B(1-321)	0X	5	0.130673	0.00670685	1	3
	Kinetics	PTP1B(1-321)	1X	5	0.112095	0.00965145	1	3
	Kinetics	PTP1B(1-321)	1X	5	0.120863	0.00142152	1	3
	Kinetics	PTP1B(1-321)	3X	5	0.119657	0.00785802	1	3
	Kinetics	PTP1B(1-321)	4X	5	0.108429	0.00679986	1	3
	Kinetics	PTP1B(1-321)	5X	5	0.129975	0.00108835	1	3
	Kinetics	PTP1B(1-321)	6X	5	0.136441	0.00344396	1	3
	Kinetics	PTP1B(1-321)	7X	5	0.124908	0.00205742	1	3
	Kinetics	7.1(T406A)	0X	5	0.173581	0.0102487	1	3
	Kinetics	7.1(T406A)	1X	5	0.159129	0.00229984	1	3
	Kinetics	7.1(T406A)	1X	5	0.143232	0.00321683	1	3
	Kinetics	7.1(T406A)	3X	5	0.159534	0.00547743	1	3
	Kinetics	7.1(T406A)	4X	5	0.143294	0.00497384	1	3
	Kinetics	7.1(T406A)	5X	5	0.1494	0.00427907	1	3
	Kinetics	7.1(T406A)	6X	5	0.149113	0.00140998	1	3
	Kinetics	7.1(T406A)	7X	5	0.147621	0.000481443	1	3

### Sheet: W fluorescence
Figure	Experiment	Construct	k	SE	ΔW	SE ΔW	Experimental Sets	Replicates (n)
	(type)		(1/s)	k			#	(#)
	W Fluorescence	7.1(T406A/W491F)	0.0284562	0.0014403	0.0642813	0.00248071	2	6
	W Fluorescence	7.1(T406A)	0.0285967	0.00109656	0.052394	0.00253288	2	6
	W Fluorescence	7.1(G528A/N538E/W491F)	0.0197447	0.00128676	0.0581492	0.00158299	2	6
	W Fluorescence	7.1(G528A/N538E)	0.0192503	0.0010564	0.0667052	0.00234214	2	6
	W Fluorescence	7.1(I532E)	0.020516	0.000790498	0.0790853	0.00280343	2	6
	W Fluorescence	7.1(I532E/W491F)	0.0218032	0.000968045	0.0429548	0.00181936	2	6
	W Fluorescence	LOV2/PTP1B	0.0153818	0.000802466	0.0405453	0.0022859	2	6
	W Fluorescence	LOV2(W491F)	ND	N/A	ND	N/A	2	6

### Sheet: CD
Figure	Experiment	Construct	k222	SE k222	Δ222	SE Δ222	Experimental Sets	Replicates (n)
	(type)		(1/s)	k			#	(#)
	CD	LOV2	0.0187085	0.000248911	0.418755	0.00155326	2	6
	CD	PTP1B WT	N/A	N/A	0.0044719	0.000960513	2	6
	CD	PTP1B+LOV2	0.0204353	0.000315902	0.13704	0.00248176	2	6
	CD	3.7	0.0322103	0.000630938	0.0825136	0.00104949	2	6
	CD	3.6	0.027088	0.000414243	0.0959105	0.000788775	2	6
	CD	3.8	0.0303788	0.00146781	0.0226334	0.000956598	2	6
	CD	7.1	0.0288779	0.000193535	0.110367	0.00200148	2	6
	CD	7.1(T406A)	0.0323107	0.000467203	0.0925699	0.00102594	2	6
	CD	7.1(L408D)	0.0236604	0.000606573	0.0316968	0.001107	2	6
	CD	7.1(G528A/N538E)	0.0290531	0.000437988	0.0834138	0.000874947	2	6
	CD	7.1(I532E)	0.0352279	0.000631347	0.0270367	0.000873702	2	6
	CD	7.1 (Y152A/Y153A)	0.0319788	0.000408421	0.0949277	0.00118085	2	6
	CD	7.1 (C450M)	N/A	N/A	0.00231005	0.00250692	2	6
	CD	7.1(S286A)	0.027561	0.000213173	0.113598	0.00096651	2	6
	CD	7.1(K292A)	0.0237738	0.000322143	0.113389	0.00156846	2	6

### Sheet: In vitro analysis of biosensor
Figure	Experiment	Construct	Enzyme	time (min)	515 nm/600 nm Emission Ratio	515 nm/600 nm Emission Ratio SE	Normalized 515 nm/600 nm Emission Ratio	Normalized 515 nm/600 nm Emission Ratio SE	Experimental Sets	Experimental Replicates
4b	Fluorescence	mClover3-mRuby3	300 nM Src	0	8.32467	0.0820454	1.03716	0.0137234	1	3
4b	Fluorescence	mClover3-mRuby3	300 nM Src	10	8.74476	0.104476	1.01483	0.0326405	1	3
4b	Fluorescence	mClover3-mRuby3	300 nM Src	20	8.75854	0.142498	1.11589	0.0305675	1	3
4b	Fluorescence	mClover3-mRuby3	300 nM Src	30	8.6223	0.178745	1.18078	0.026177	1	3
4b	Fluorescence	mClover3-mRuby3	300 nM Src	40	8.66057	0.240666	1.17799	0.0408734	1	3
4b	Fluorescence	mClover3-mRuby3	300 nM Src	50	9.12897	0.191989	1.12718	0.0100109	1	3
4b	Fluorescence	mClover3-mRuby3	300 nM Src	60	8.92233	0.123585	1.14008	0.0107714	1	3
4b	Fluorescence	mClover3-mRuby3	300 nM Src	70	8.86086	0.104895	1.12555	0.0092262	1	3
4b	Fluorescence	mClover3-mRuby3	300 nM Src	80	8.76612	0.108343	1.12575	0.0059566	1	3
4b	Fluorescence	mClover3-mRuby3	300 nM Src	90	8.65325	0.0924125	1.12003	0.00305651	1	3
4b	Fluorescence	mClover3-mRuby3	300 nM Src	100	8.6238	0.0726775	1.1254	0.00380349	1	3
4b	Fluorescence	mClover3-mRuby3	300 nM Src	110	8.52826	0.053392	1.12648	0.00503971	1	3
4b	Fluorescence	mClover3-mRuby3	300 nM Src	120	8.46845	0.0843201	1.13548	0.00781746	1	3
4b	Fluorescence	mClover3-mRuby3	300 nM Src	130	8.36271	0.072027	1.12165	0.00917751	1	3
4b	Fluorescence	mClover3-mRuby3	300 nM Src	140	8.37701	0.0573858	1.13611	0.00803251	1	3
4b	Fluorescence	mClover3-mRuby3	300 nM Src	150	8.29868	0.0707208	1.1319	0.00699629	1	3
4b	Fluorescence	mClover3-mRuby3	300 nM Src	160	8.20055	0.0430214	1.12454	0.00859407	1	3
4b	Fluorescence	mClover3-mRuby3	300 nM Src	170	8.24176	0.0464401	1.14192	0.0109214	1	3
4b	Fluorescence	mClover3-mRuby3	300 nM Src	180	8.16874	0.0484406	1.1366	0.009856	1	3
4b	Fluorescence	mClover3-mRuby3	300 nM Src	190	8.12459	0.0471219	1.13923	0.0122087	1	3
4b	Fluorescence	mClover3-mRuby3	300 nM Src	200	8.13767	0.0749894	1.15069	0.0109729	1	3
4b	Fluorescence	mClover3-mRuby3	300 nM Src	210	8.04641	0.0438508	1.13466	0.0143036	1	3
4b	Fluorescence	mClover3-mRuby3	300 nM Src	220	8.06022	0.037802	1.14743	0.0120019	1	3
4b	Fluorescence	mClover3-mRuby3	300 nM Src	230	7.99526	0.0471158	1.14181	0.0132853	1	3
4b	Fluorescence	mClover3-mRuby3	300 nM Src	240	8.0182	0.045903	1.14919	0.013067	1	3
4b	Fluorescence	mClover3-mRuby3	300 nM Src	250	7.9814	0.0321782	1.14905	0.0121319	1	3
4b	Fluorescence	mClover3-mRuby3	300 nM Src	260	7.96115	0.0240454	1.14869	0.0129225	1	3
4b	Fluorescence	mClover3-mRuby3	300 nM Src	270	7.89142	0.0188968	1.13818	0.0135863	1	3
4b	Fluorescence	mClover3-mRuby3	300 nM Src	280	7.93849	0.0120803	1.15275	0.0147822	1	3
4b	Fluorescence	mClover3-mRuby3	300 nM Src	290	7.92203	0.0184388	1.14881	0.011539	1	3
4b	Fluorescence	mClover3-mRuby3	300 nM Src	300	7.95116	0.0399586	1.15843	0.0141064	1	3
4b	Fluorescence	mClover3-mRuby3	300 nM Src, 50 mM EDTA	0	8.55675	0.190688	1.01811	0.0236069	1	3
4b	Fluorescence	mClover3-mRuby3	300 nM Src, 50 mM EDTA	10	8.64322	0.192431	0.990985	0.0597145	1	3
4b	Fluorescence	mClover3-mRuby3	300 nM Src, 50 mM EDTA	20	8.34262	0.300428	1.01738	0.0378702	1	3
4b	Fluorescence	mClover3-mRuby3	300 nM Src, 50 mM EDTA	30	8.45441	0.123229	0.99673	0.0394213	1	3
4b	Fluorescence	mClover3-mRuby3	300 nM Src, 50 mM EDTA	40	8.65241	0.127268	0.992949	0.0198168	1	3
4b	Fluorescence	mClover3-mRuby3	300 nM Src, 50 mM EDTA	50	8.72568	0.108977	0.999427	0.0201691	1	3
4b	Fluorescence	mClover3-mRuby3	300 nM Src, 50 mM EDTA	60	8.65231	0.112726	0.997751	0.0185983	1	3
4b	Fluorescence	mClover3-mRuby3	300 nM Src, 50 mM EDTA	70	8.61097	0.111078	0.994679	0.0152233	1	3
4b	Fluorescence	mClover3-mRuby3	300 nM Src, 50 mM EDTA	80	8.71317	0.0746665	0.999196	0.0172743	1	3
4b	Fluorescence	mClover3-mRuby3	300 nM Src, 50 mM EDTA	90	8.67598	0.108333	1.00603	0.0154624	1	3
4b	Fluorescence	mClover3-mRuby3	300 nM Src, 50 mM EDTA	100	8.6933	0.133642	0.997555	0.0150044	1	3
4b	Fluorescence	mClover3-mRuby3	300 nM Src, 50 mM EDTA	110	8.74481	0.131754	1.00709	0.014369	1	3
4b	Fluorescence	mClover3-mRuby3	300 nM Src, 50 mM EDTA	120	8.72065	0.123692	0.998344	0.0166432	1	3
4b	Fluorescence	mClover3-mRuby3	300 nM Src, 50 mM EDTA	130	8.73362	0.106599	1.00169	0.017377	1	3
4b	Fluorescence	mClover3-mRuby3	300 nM Src, 50 mM EDTA	140	8.79606	0.119684	1.00542	0.0168593	1	3
4b	Fluorescence	mClover3-mRuby3	300 nM Src, 50 mM EDTA	150	8.84279	0.104748	1.00739	0.0154095	1	3
4b	Fluorescence	mClover3-mRuby3	300 nM Src, 50 mM EDTA	160	8.86913	0.117827	1.00701	0.0180582	1	3
4b	Fluorescence	mClover3-mRuby3	300 nM Src, 50 mM EDTA	170	8.98495	0.112669	1.02071	0.0184612	1	3
4b	Fluorescence	mClover3-mRuby3	300 nM Src, 50 mM EDTA	180	9.07453	0.0870586	1.02714	0.0163008	1	3
4b	Fluorescence	mClover3-mRuby3	300 nM Src, 50 mM EDTA	190	9.07413	0.112316	1.01225	0.0190063	1	3
4b	Fluorescence	mClover3-mRuby3	300 nM Src, 50 mM EDTA	200	9.16416	0.096919	1.01279	0.0167031	1	3
4b	Fluorescence	mClover3-mRuby3	300 nM Src, 50 mM EDTA	210	9.22351	0.125347	1.01214	0.0193409	1	3
4b	Fluorescence	mClover3-mRuby3	300 nM Src, 50 mM EDTA	220	9.24545	0.111585	1.01247	0.0166966	1	3
4b	Fluorescence	mClover3-mRuby3	300 nM Src, 50 mM EDTA	230	9.33471	0.111506	1.01315	0.0201443	1	3
4b	Fluorescence	mClover3-mRuby3	300 nM Src, 50 mM EDTA	240	9.44523	0.133466	1.01914	0.0184344	1	3
4b	Fluorescence	mClover3-mRuby3	300 nM Src, 50 mM EDTA	250	9.57759	0.140473	1.02266	0.0197022	1	3
4b	Fluorescence	mClover3-mRuby3	300 nM Src, 50 mM EDTA	260	9.60627	0.142477	1.01333	0.0185985	1	3
4b	Fluorescence	mClover3-mRuby3	300 nM Src, 50 mM EDTA	270	9.77309	0.124472	1.02833	0.0203679	1	3
4b	Fluorescence	mClover3-mRuby3	300 nM Src, 50 mM EDTA	280	9.74307	0.131164	1.00829	0.0204957	1	3
4b	Fluorescence	mClover3-mRuby3	300 nM Src, 50 mM EDTA	290	9.90671	0.127809	1.02277	0.020272	1	3
4b	Fluorescence	mClover3-mRuby3	300 nM Src, 50 mM EDTA	300	10.0224	0.150555	1.03192	0.0224294	1	3
4b	Fluorescence	mClover3-mRuby3	300 nM Src, 100nM PTP1B	0	8.40252	0.149188	1.02321	0.0310283	1	3
4b	Fluorescence	mClover3-mRuby3	300 nM Src, 100nM PTP1B	10	8.58232	0.340723	1.0129	0.0349791	1	3
4b	Fluorescence	mClover3-mRuby3	300 nM Src, 100nM PTP1B	20	8.48427	0.342071	1.04207	0.0235755	1	3
4b	Fluorescence	mClover3-mRuby3	300 nM Src, 100nM PTP1B	30	8.37813	0.386378	1.04944	0.0217943	1	3
4b	Fluorescence	mClover3-mRuby3	300 nM Src, 100nM PTP1B	40	8.4436	0.216335	1.04237	0.035125	1	3
4b	Fluorescence	mClover3-mRuby3	300 nM Src, 100nM PTP1B	50	8.39982	0.196209	1.04367	0.0237997	1	3
4b	Fluorescence	mClover3-mRuby3	300 nM Src, 100nM PTP1B	60	8.37515	0.199429	1.04381	0.0157295	1	3
4b	Fluorescence	mClover3-mRuby3	300 nM Src, 100nM PTP1B	70	8.20939	0.202136	1.0173	0.0163857	1	3
4b	Fluorescence	mClover3-mRuby3	300 nM Src, 100nM PTP1B	80	8.13969	0.221013	1.02187	0.0207189	1	3
4b	Fluorescence	mClover3-mRuby3	300 nM Src, 100nM PTP1B	90	8.08789	0.195434	1.02958	0.0206778	1	3
4b	Fluorescence	mClover3-mRuby3	300 nM Src, 100nM PTP1B	100	7.978	0.205381	1.02105	0.0211108	1	3
4b	Fluorescence	mClover3-mRuby3	300 nM Src, 100nM PTP1B	110	7.964	0.197132	1.03358	0.0196237	1	3
4b	Fluorescence	mClover3-mRuby3	300 nM Src, 100nM PTP1B	120	7.87888	0.19493	1.03367	0.0193586	1	3
4b	Fluorescence	mClover3-mRuby3	300 nM Src, 100nM PTP1B	130	7.83988	0.197101	1.02431	0.0232152	1	3
4b	Fluorescence	mClover3-mRuby3	300 nM Src, 100nM PTP1B	140	7.89366	0.200417	1.04431	0.0225355	1	3
4b	Fluorescence	mClover3-mRuby3	300 nM Src, 100nM PTP1B	150	7.73581	0.172049	1.02931	0.0228207	1	3
4b	Fluorescence	mClover3-mRuby3	300 nM Src, 100nM PTP1B	160	7.74797	0.188998	1.03803	0.0245986	1	3
4b	Fluorescence	mClover3-mRuby3	300 nM Src, 100nM PTP1B	170	7.74537	0.201924	1.03428	0.0229118	1	3
4b	Fluorescence	mClover3-mRuby3	300 nM Src, 100nM PTP1B	180	7.66564	0.198224	1.03624	0.0245112	1	3
4b	Fluorescence	mClover3-mRuby3	300 nM Src, 100nM PTP1B	190	7.71204	0.199979	1.04987	0.0252555	1	3
4b	Fluorescence	mClover3-mRuby3	300 nM Src, 100nM PTP1B	200	7.56703	0.18982	1.03512	0.0248866	1	3
4b	Fluorescence	mClover3-mRuby3	300 nM Src, 100nM PTP1B	210	7.66863	0.211427	1.0435	0.0257227	1	3
4b	Fluorescence	mClover3-mRuby3	300 nM Src, 100nM PTP1B	220	7.60091	0.202848	1.04325	0.0251219	1	3
4b	Fluorescence	mClover3-mRuby3	300 nM Src, 100nM PTP1B	230	7.57258	0.201282	1.04106	0.0266818	1	3
4b	Fluorescence	mClover3-mRuby3	300 nM Src, 100nM PTP1B	240	7.61211	0.193683	1.04097	0.0255762	1	3
4b	Fluorescence	mClover3-mRuby3	300 nM Src, 100nM PTP1B	250	7.6399	0.226037	1.05774	0.0292875	1	3
4b	Fluorescence	mClover3-mRuby3	300 nM Src, 100nM PTP1B	260	7.59814	0.213142	1.04719	0.0251575	1	3
4b	Fluorescence	mClover3-mRuby3	300 nM Src, 100nM PTP1B	270	7.63146	0.203922	1.05425	0.0269356	1	3
4b	Fluorescence	mClover3-mRuby3	300 nM Src, 100nM PTP1B	280	7.63732	0.193464	1.05188	0.0276146	1	3
4b	Fluorescence	mClover3-mRuby3	300 nM Src, 100nM PTP1B	290	7.64836	0.228275	1.04868	0.0304184	1	3
4b	Fluorescence	mClover3-mRuby3	300 nM Src, 100nM PTP1B	300	7.70007	0.236084	1.05939	0.0308379	1	3
