## Supplementary Data 7 for "Minimally disruptive optical control of protein tyrosine phosphatase 1B"

### Sheet: Sheet2
Figure	Construct	Location	0 sec	60 sec	Fractional Change (1 min)
	PTP1Bps	nucleus	2.054	2.117	0.0306719
	PTP1Bps	nucleus	0.433	0.453	0.0461894
	PTP1Bps	nucleus	2.124	2.251	0.0597928
4d	PTP1Bps	nucleus	0.998	1.06	0.0621242
4d	PTP1Bps	nucleus	2.018	2.149	0.0649158
4d	PTP1Bps	nucleus	1.494	1.611	0.0783133
4d	PTP1Bps	nucleus	0.696	0.752	0.0804598
4d	PTP1Bps	nucleus	1.077	1.171	0.0872795
	PTP1Bps	nucleus	0.457	0.5	0.0940919
	PTP1Bps	nucleus	1.691	1.916	0.133057
	PTP1Bps	nucleus	1.009	1.146	0.135778
	PTP1Bps(C450M)	nucleus	0.437	0.442	0.0114416
	PTP1Bps(C450M)	nucleus	0.631	0.644	0.0206022
	PTP1Bps(C450M)	nucleus	1.153	1.177	0.0208153
4d	PTP1Bps(C450M)	nucleus	1.21	1.247	0.0305785
4d	PTP1Bps(C450M)	nucleus	1.708	1.782	0.0433255
4d	PTP1Bps(C450M)	nucleus	0.782	0.817	0.044757
4d	PTP1Bps(C450M)	nucleus	1.363	1.427	0.0469552
4d	PTP1Bps(C450M)	nucleus	1.071	1.13	0.0550887
	PTP1Bps(C450M)	nucleus	1.779	1.885	0.059584
	PTP1Bps(C450M)	nucleus	0.704	0.746	0.0596591
	PTP1Bps(C450M)	nucleus	1.946	2.064	0.0606372
	PTP1Bps	cytosol	2.387	2.464	0.0322581
	PTP1Bps	cytosol	0.451	0.466	0.0332594
	PTP1Bps	cytosol	1.067	1.118	0.0477976
4d	PTP1Bps	cytosol	0.747	0.785	0.0508701
4d	PTP1Bps	cytosol	1.436	1.516	0.0557103
4d	PTP1Bps	cytosol	0.445	0.474	0.0651685
4d	PTP1Bps	cytosol	2.034	2.209	0.0860374
4d	PTP1Bps	cytosol	1.763	1.93	0.0947249
	PTP1Bps	cytosol	1.08	1.187	0.0990741
	PTP1Bps	cytosol	2.265	2.496	0.101987
	PTP1Bps	cytosol	1.054	1.199	0.137571
	PTP1Bps(C450M)	cytosol	1.401	1.415	0.00999286
	PTP1Bps(C450M)	cytosol	1.146	1.162	0.0139616
	PTP1Bps(C450M)	cytosol	0.45	0.457	0.0155556
4d	PTP1Bps(C450M)	cytosol	0.789	0.803	0.017744
4d	PTP1Bps(C450M)	cytosol	1.593	1.633	0.0251099
4d	PTP1Bps(C450M)	cytosol	1.241	1.274	0.0265915
4d	PTP1Bps(C450M)	cytosol	1.34	1.389	0.0365672
4d	PTP1Bps(C450M)	cytosol	1.821	1.892	0.0389896
	PTP1Bps(C450M)	cytosol	0.668	0.699	0.0464072
	PTP1Bps(C450M)	cytosol	0.619	0.649	0.0484653
	PTP1Bps(C450M)	cytosol	1.972	2.074	0.0517241
*Blue cells represent the interquartile region of a set of measurements (i.e., measurements of a particular construct in a particular location)
Construct	Location	Fracitonal change	SD	SE	Difference	SD Diff	SE Diff			5
PTP1Bps	nucleus	0.0746185	0.0107042	0.00478707	1.69046	0.416512	0.18627			5
PTP1Bps(C450M)	nucleus	0.044141	0.00884248	0.00395448						5
PTP1Bps	cytosol	0.0705023	0.0191099	0.00854619	2.43108	0.984631	0.44034			5
PTP1Bps(C450M)	cytosol	0.0290004	0.00872762	0.00390311						5
										5
