## Supplementary Data 8 for "Minimally disruptive optical control of protein tyrosine phosphatase 1B"

### Sheet: Kinetic analyses
Figure	Cell Line	Condition	Dilution	Abs.	SD Abs.	SE Abs.	Experimental Sets	Experimental Replicates
	(type)			(450 nm)			#	(#)
4g and S11a	HEK293T/17 PTP1Bps**	Light 10 min	1	1.06847	0.110576	0.0638408	3	1
4g and S11a	HEK293T/17 PTP1Bps**	Light 10 min	0.5	0.730367	0.064291	0.0371184	3	1
4g and S11a	HEK293T/17 PTP1Bps**	Light 10 min	0.25	0.541133	0.0398154	0.0229874	3	1
4g and S11a	HEK293T/17 PTP1Bps**	Light 10 min	0.125	0.415933	0.0360847	0.0208335	3	1
4g and S11a	HEK293T/17 PTP1Bps**	Dark 10 min	1	0.3215	0.0231726	0.0133787	3	1
4g and S11a	HEK293T/17 PTP1Bps**	Dark 10 min	0.5	0.283933	0.018613	0.0107462	3	1
4g and S11a	HEK293T/17 PTP1Bps**	Dark 10 min	0.25	0.2741	0.0139097	0.00803077	3	1
4g and S11a	HEK293T/17 PTP1Bps**	Dark 10 min	0.125	0.252867	0.00496622	0.00286725	3	1
4g and S11a	HEK293T/17 PTP1Bps** (C450M)	Light 10 min	1	0.288867	0.0166842	0.00963264	3	1
4g and S11a	HEK293T/17 PTP1Bps** (C450M)	Light 10 min	0.5	0.286967	0.00835843	0.00482574	3	1
4g and S11a	HEK293T/17 PTP1Bps** (C450M)	Light 10 min	0.25	0.2745	0.00461628	0.00266521	3	1
4g and S11a	HEK293T/17 PTP1Bps** (C450M)	Light 10 min	0.125	0.260667	0.0126295	0.00729162	3	1
4g and S11a	HEK293T/17 PTP1Bps** (C450M)	Dark 10 min	1	0.3043	0.0101868	0.00588133	3	1
4g and S11a	HEK293T/17 PTP1Bps** (C450M)	Dark 10 min	0.5	0.287467	0.014162	0.00817646	3	1
4g and S11a	HEK293T/17 PTP1Bps** (C450M)	Dark 10 min	0.25	0.266	0.00199249	0.00115036	3	1
4g and S11a	HEK293T/17 PTP1Bps** (C450M)	Dark 10 min	0.125	0.2494	0.0113899	0.00657597	3	1
4g and S11a	HEK293T/17	10 nm insulin 10 min	1	2.19017	0.139503	0.080542	3	1
4g and S11a	HEK293T/17	10 nm insulin 10 min	0.5	1.5836	0.0506515	0.0292436	3	1
4g and S11a	HEK293T/17	10 nm insulin 10 min	0.25	1.1379	0.070042	0.0404388	3	1
4g and S11a	HEK293T/17	10 nm insulin 10 min	0.125	0.685167	0.0481272	0.0277862	3	1
4g and S11a	HEK293T/17	300 μM BBR 10 min	1	2.09593	0.0906865	0.0523579	3	1
4g and S11a	HEK293T/17	300 μM BBR 10 min	0.5	1.45077	0.131137	0.0757122	3	1
4g and S11a	HEK293T/17	300 μM BBR 10 min	0.25	1.04907	0.120268	0.069437	3	1
4g and S11a	HEK293T/17	300 μM BBR 10 min	0.125	0.656733	0.074535	0.0430328	3	1
4g and S11a	HEK293T/17	1.5% DMSO 10 min	1	0.318	0.0194144	0.0112089	3	1
4g and S11a	HEK293T/17	1.5% DMSO 10 min	0.5	0.2813	0.00593549	0.00342685	3	1
4g and S11a	HEK293T/17	1.5% DMSO 10 min	0.25	0.263533	0.0175343	0.0101235	3	1
4g and S11a	HEK293T/17	1.5% DMSO 10 min	0.125	0.239767	0.00319427	0.00184421	3	1
4g and S11a	Lysis buffer	N/A	1	0.112	0.0291033	0.0168028	3	1
